# Scalable genotyping in fixed transcriptomes resolves clonal heterogeneity via single-cell sequencing

**DOI:** 10.64898/2026.04.11.717967

**Authors:** Sydney B. Blattman, Nabih Maslah, Austin A. Varela, Karolis Kumpaitis, Benan Nalbant, Catherine Snopkowski, Marisa Mariani, Laura C. Kida, Meril Takizawa, Nalin Ratnayeke, Kenny Kwok Hei Yu, Sunjay Fernandes, Nima Mousavi, Erik Borgstrom, Derek Vallejo, Lorita Boghospor, Ruijiao Xin, Marco Mignardi, Snow Wu, Nicholas Scarlott, Loruhama Delgado-Rivera, Poornasree Kumar, Sreenath Krishnan, Stéphane Giraudier, Jean-Jacques Kiladjian, Brooke E. Howitt, Andrew Kohlway, Paul Lund, Dana Pe’er, Ronan Chaligné, Caleb A. Lareau

**Author notes:** These authors contributed equally (Sydney B. Blattman, Nabih Maslah, Austin A. Varela).

## Abstract

Despite the promise of single-cell transcriptomics for understanding cell states in heterogeneous populations, widely used platforms have limited ability to link transcriptional states to somatic mutations within the same cells. Here, we introduce Genotyping in Fixed Transcriptomes (GIFT) for the simultaneous detection of large numbers of targeted genetic variants with whole transcriptome profiles in single cells. The core innovation of GIFT is a rationally designed gapfilling reaction between adjacent single-stranded DNA (ssDNA) probes that barcodes native transcript sequence to enable highly-specific targeted mutation detection. GIFT achieves greater than 99% genotyping accuracy and flexible capture of hundreds of mutations per cell, including in formalin-fixed, paraffin-embedded (FFPE) tissue, enabling clonal lineage tracing in heterogeneous settings. We demonstrate the unique scalability of GIFT by profiling more than 700,000 cells from 35 donors with myeloproliferative neoplasms (MPN), revealing mutation-dependent hematopoietic responses to systemic inflammation associated with the characteristic *JAK2*V617 mutation, including an allelic dose gradient of interferon-associated transcriptional programs and priming of hematopoietic stem cells that develop into divergent disease states. The technical advantages of GIFT enable direct resolution of genotype-to-phenotype relationships via clonal tracing with comprehensive cell-state measurements at single-cell resolution.
