## Extended Data Table 3 for "Scalable genotyping in fixed transcriptomes resolves clonal heterogeneity via single-cell sequencing"

### Sheet: Sheet1
Cell_type	Markers
HSC/MPP	HLF;MLLT3;MSI2;MEIS1;SPINK2;CD34;PRDM11;FLT3;KIT
GMP	MPO;CSF3R;SPI1;CEBPA;MS4A3
MEP	GATA2;TAL1;NFE2;TFRC
Early Erythroid	GATA1;KLF1;TFRC;TFR2
Early MK	ITGA2B;ITGB3;GP9;GP1BB;PF4
Basophil/mast progenitor	PRG2;CLC;FCER1A;HDC
CLP	IL7R;IGHM;CD74;CD3D
T cell	CD3D;CD3E;TRAC;CD2;IL7R
B cell	MS4A1;CD79A;CD79B;CD74;PAX5
MK (mature)	TUBB1;PPBP;SELP;GP6;F13A1
Erythroid (mature)	HBB;HBA2
Classical monocyte	CD14;LYZ;S100A8;S100A9;VCAN
Non-classical monocyte	FCGR3A;CX3CR1;NR4A1;ITGAX
Activated monocyte	FOS;SAT1;G0S2;DUSP1
Neutrophil	LTF;LCN2;CSF3R;FCGR3B
pDC	CLEC4C;LILRA4;IL3RA;TCF4;GZMB
pre-cDC	FLT3;CD1C;CLEC10A;SIGLEC6
